# Predicting the tension in actin cytoskeleton from the nucleus shape

**DOI:** 10.1101/2020.08.28.272435

**Authors:** Sreenath Balakrishnan, Shilpa R Raju, Anwesha Barua, G.K. Ananthasuresh

## Abstract

Tension in actin cytoskeleton regulates many cellular processes and nuclear morphology. Here, we demonstrate a simple computational method for estimating actin cytoskeletal tension from nucleus shape. We first note that mechanics-based modeling defines a relationship among the volume, surface area, and projected area of the nucleus and hence a specific surface in the three-parameter space of the aforementioned geometric quantities. Data of nuclei from multiple cell types lie on such a surface. Furthermore, nuclei from a given cell population lie on a straight line on the surface. The location and orientation of the line varies with cell type. By using a mechanical model, we present two non-dimensional parameters, namely, the flatness and stretch indicators, which serve as curvilinear coordinates on the surface. Flatness indicator defines the extent of nuclear flattening due to actin cytoskeletal tension and the stretch indicator captures the effect of the elastic modulus of the nuclear envelope. We validate our assertions by modulating the actin cytoskeletal tension using three independent mechanisms: (i) direct downregulation by Cytochalasin D, (ii) indirect upregulation using Nocodazole, and (iii) mechanical stimulation by varying substrate stiffness. We also infer that the flatness indicator is equivalent to the ratio of the height to diameter of the nucleus and is related to the Vogel number. By using this geometric insight, we validate the predictions of our model with data from many previous studies. Finally, we present an analytical formula and a correlation for estimating actin cytoskeletal tension from nuclear projected area and volume.
