## Supplementary material for "Predicting the tension in actin cytoskeleton from the nucleus shape": aspectratio_tau.xlsx

### Sheet: Sheet1
Sl no	Aspect ratio	Tau
1	0.960737	10
2	0.911103	15
3	0.846851	20
4	0.773302	25
5	0.695431	30
6	0.617156	35
7	0.541143	40
8	0.468915	45
9	0.401163	50
10	0.338032	55
11	0.279353	60
12	0.224812	65
13	0.173912	70
14	0.12626	75
15	0.0816092	80
