## Supplementary material for "Predicting the tension in actin cytoskeleton from the nucleus shape": ModelData.xlsx

### Sheet: l_0
1.001	1.001	1.001	1.001	1.001	1.001	1.001	1.001	1.001	1.001	1.001	1.001	1.001	1.001
1.00112	1.00112	1.00112	1.00112	1.00112	1.00112	1.00112	1.00112	1.00112	1.00112	1.00112	1.00112	1.00112	1.00112
1.00125	1.00125	1.00125	1.00125	1.00125	1.00125	1.00125	1.00125	1.00125	1.00125	1.00125	1.00125	1.00125	1.00125
1.0014	1.0014	1.0014	1.0014	1.0014	1.0014	1.0014	1.0014	1.0014	1.0014	1.0014	1.0014	1.0014	1.0014
1.00157	1.00157	1.00157	1.00157	1.00157	1.00157	1.00157	1.00157	1.00157	1.00157	1.00157	1.00157	1.00157	1.00157
1.00176	1.00176	1.00176	1.00176	1.00176	1.00176	1.00176	1.00176	1.00176	1.00176	1.00176	1.00176	1.00176	1.00176
1.00197	1.00197	1.00197	1.00197	1.00197	1.00197	1.00197	1.00197	1.00197	1.00197	1.00197	1.00197	1.00197	1.00197
1.00221	1.00221	1.00221	1.00221	1.00221	1.00221	1.00221	1.00221	1.00221	1.00221	1.00221	1.00221	1.00221	1.00221
1.00248	1.00248	1.00248	1.00248	1.00248	1.00248	1.00248	1.00248	1.00248	1.00248	1.00248	1.00248	1.00248	1.00248
1.00277	1.00277	1.00277	1.00277	1.00277	1.00277	1.00277	1.00277	1.00277	1.00277	1.00277	1.00277	1.00277	1.00277
1.0031	1.0031	1.0031	1.0031	1.0031	1.0031	1.0031	1.0031	1.0031	1.0031	1.0031	1.0031	1.0031	1.0031
1.00348	1.00348	1.00348	1.00348	1.00348	1.00348	1.00348	1.00348	1.00348	1.00348	1.00348	1.00348	1.00348	1.00348
1.00389	1.00389	1.00389	1.00389	1.00389	1.00389	1.00389	1.00389	1.00389	1.00389	1.00389	1.00389	1.00389	1.00389
1.00436	1.00436	1.00436	1.00436	1.00436	1.00436	1.00436	1.00436	1.00436	1.00436	1.00436	1.00436	1.00436	1.00436
1.00489	1.00489	1.00489	1.00489	1.00489	1.00489	1.00489	1.00489	1.00489	1.00489	1.00489	1.00489	1.00489	1.00489
1.00547	1.00547	1.00547	1.00547	1.00547	1.00547	1.00547	1.00547	1.00547	1.00547	1.00547	1.00547	1.00547	1.00547
1.00613	1.00613	1.00613	1.00613	1.00613	1.00613	1.00613	1.00613	1.00613	1.00613	1.00613	1.00613	1.00613	1.00613
1.00686	1.00686	1.00686	1.00686	1.00686	1.00686	1.00686	1.00686	1.00686	1.00686	1.00686	1.00686	1.00686	1.00686
1.00769	1.00769	1.00769	1.00769	1.00769	1.00769	1.00769	1.00769	1.00769	1.00769	1.00769	1.00769	1.00769	1.00769
1.00861	1.00861	1.00861	1.00861	1.00861	1.00861	1.00861	1.00861	1.00861	1.00861	1.00861	1.00861	1.00861	1.00861
1.00964	1.00964	1.00964	1.00964	1.00964	1.00964	1.00964	1.00964	1.00964	1.00964	1.00964	1.00964	1.00964	1.00964
1.0108	1.0108	1.0108	1.0108	1.0108	1.0108	1.0108	1.0108	1.0108	1.0108	1.0108	1.0108	1.0108	1.0108
1.01209	1.01209	1.01209	1.01209	1.01209	1.01209	1.01209	1.01209	1.01209	1.01209	1.01209	1.01209	1.01209	1.01209
1.01354	1.01354	1.01354	1.01354	1.01354	1.01354	1.01354	1.01354	1.01354	1.01354	1.01354	1.01354	1.01354	1.01354
1.01517	1.01517	1.01517	1.01517	1.01517	1.01517	1.01517	1.01517	1.01517	1.01517	1.01517	1.01517	1.01517	1.01517
1.01699	1.01699	1.01699	1.01699	1.01699	1.01699	1.01699	1.01699	1.01699	1.01699	1.01699	1.01699	1.01699	1.01699
1.01903	1.01903	1.01903	1.01903	1.01903	1.01903	1.01903	1.01903	1.01903	1.01903	1.01903	1.01903	1.01903	1.01903
1.02131	1.02131	1.02131	1.02131	1.02131	1.02131	1.02131	1.02131	1.02131	1.02131	1.02131	1.02131	1.02131	1.02131
1.02386	1.02386	1.02386	1.02386	1.02386	1.02386	1.02386	1.02386	1.02386	1.02386	1.02386	1.02386	1.02386	1.02386
1.02673	1.02673	1.02673	1.02673	1.02673	1.02673	1.02673	1.02673	1.02673	1.02673	1.02673	1.02673	1.02673	1.02673
1.02993	1.02993	1.02993	1.02993	1.02993	1.02993	1.02993	1.02993	1.02993	1.02993	1.02993	1.02993	1.02993	1.02993
1.03352	1.03352	1.03352	1.03352	1.03352	1.03352	1.03352	1.03352	1.03352	1.03352	1.03352	1.03352	1.03352	1.03352
1.03755	1.03755	1.03755	1.03755	1.03755	1.03755	1.03755	1.03755	1.03755	1.03755	1.03755	1.03755	1.03755	1.03755
1.04205	1.04205	1.04205	1.04205	1.04205	1.04205	1.04205	1.04205	1.04205	1.04205	1.04205	1.04205	1.04205	1.04205
1.04709	1.04709	1.04709	1.04709	1.04709	1.04709	1.04709	1.04709	1.04709	1.04709	1.04709	1.04709	1.04709	1.04709
1.05274	1.05274	1.05274	1.05274	1.05274	1.05274	1.05274	1.05274	1.05274	1.05274	1.05274	1.05274	1.05274	1.05274
1.05907	1.05907	1.05907	1.05907	1.05907	1.05907	1.05907	1.05907	1.05907	1.05907	1.05907	1.05907	1.05907	1.05907
1.06616	1.06616	1.06616	1.06616	1.06616	1.06616	1.06616	1.06616	1.06616	1.06616	1.06616	1.06616	1.06616	1.06616
1.07409	1.07409	1.07409	1.07409	1.07409	1.07409	1.07409	1.07409	1.07409	1.07409	1.07409	1.07409	1.07409	1.07409
1.08298	1.08298	1.08298	1.08298	1.08298	1.08298	1.08298	1.08298	1.08298	1.08298	1.08298	1.08298	1.08298	1.08298
1.09294	1.09294	1.09294	1.09294	1.09294	1.09294	1.09294	1.09294	1.09294	1.09294	1.09294	1.09294	1.09294	1.09294
1.10409	1.10409	1.10409	1.10409	1.10409	1.10409	1.10409	1.10409	1.10409	1.10409	1.10409	1.10409	1.10409	1.10409
1.11658	1.11658	1.11658	1.11658	1.11658	1.11658	1.11658	1.11658	1.11658	1.11658	1.11658	1.11658	1.11658	1.11658
1.13056	1.13056	1.13056	1.13056	1.13056	1.13056	1.13056	1.13056	1.13056	1.13056	1.13056	1.13056	1.13056	1.13056
1.14622	1.14622	1.14622	1.14622	1.14622	1.14622	1.14622	1.14622	1.14622	1.14622	1.14622	1.14622	1.14622	1.14622
1.16377	1.16377	1.16377	1.16377	1.16377	1.16377	1.16377	1.16377	1.16377	1.16377	1.16377	1.16377	1.16377	1.16377
1.18341	1.18341	1.18341	1.18341	1.18341	1.18341	1.18341	1.18341	1.18341	1.18341	1.18341	1.18341	1.18341	1.18341
1.20541	1.20541	1.20541	1.20541	1.20541	1.20541	1.20541	1.20541	1.20541	1.20541	1.20541	1.20541	1.20541	1.20541
1.23006	1.23006	1.23006	1.23006	1.23006	1.23006	1.23006	1.23006	1.23006	1.23006	1.23006	1.23006	1.23006	1.23006
1.25766	1.25766	1.25766	1.25766	1.25766	1.25766	1.25766	1.25766	1.25766	1.25766	1.25766	1.25766	1.25766	1.25766
1.28857	1.28857	1.28857	1.28857	1.28857	1.28857	1.28857	1.28857	1.28857	1.28857	1.28857	1.28857	1.28857	1.28857
1.32318	1.32318	1.32318	1.32318	1.32318	1.32318	1.32318	1.32318	1.32318	1.32318	1.32318	1.32318	1.32318	1.32318
1.36196	1.36196	1.36196	1.36196	1.36196	1.36196	1.36196	1.36196	1.36196	1.36196	1.36196	1.36196	1.36196	1.36196
1.40538	1.40538	1.40538	1.40538	1.40538	1.40538	1.40538	1.40538	1.40538	1.40538	1.40538	1.40538	1.40538	1.40538
1.45401	1.45401	1.45401	1.45401	1.45401	1.45401	1.45401	1.45401	1.45401	1.45401	1.45401	1.45401	1.45401	1.45401
1.50848	1.50848	1.50848	1.50848	1.50848	1.50848	1.50848	1.50848	1.50848	1.50848	1.50848	1.50848	1.50848	1.50848
1.56948	1.56948	1.56948	1.56948	1.56948	1.56948	1.56948	1.56948	1.56948	1.56948	1.56948	1.56948	1.56948	1.56948
1.63779	1.63779	1.63779	1.63779	1.63779	1.63779	1.63779	1.63779	1.63779	1.63779	1.63779	1.63779	1.63779	1.63779
1.71431	1.71431	1.71431	1.71431	1.71431	1.71431	1.71431	1.71431	1.71431	1.71431	1.71431	1.71431	1.71431	1.71431
1.8	1.8	1.8	1.8	1.8	1.8	1.8	1.8	1.8	1.8	1.8	1.8	1.8	1.8

### Sheet: tau
15	20	25	30	35	40	45	50	55	60	65	70	75	80
15	20	25	30	35	40	45	50	55	60	65	70	75	80
15	20	25	30	35	40	45	50	55	60	65	70	75	80
15	20	25	30	35	40	45	50	55	60	65	70	75	80
15	20	25	30	35	40	45	50	55	60	65	70	75	80
15	20	25	30	35	40	45	50	55	60	65	70	75	80
15	20	25	30	35	40	45	50	55	60	65	70	75	80
15	20	25	30	35	40	45	50	55	60	65	70	75	80
15	20	25	30	35	40	45	50	55	60	65	70	75	80
15	20	25	30	35	40	45	50	55	60	65	70	75	80
15	20	25	30	35	40	45	50	55	60	65	70	75	80
15	20	25	30	35	40	45	50	55	60	65	70	75	80
15	20	25	30	35	40	45	50	55	60	65	70	75	80
15	20	25	30	35	40	45	50	55	60	65	70	75	80
15	20	25	30	35	40	45	50	55	60	65	70	75	80
15	20	25	30	35	40	45	50	55	60	65	70	75	80
15	20	25	30	35	40	45	50	55	60	65	70	75	80
15	20	25	30	35	40	45	50	55	60	65	70	75	80
15	20	25	30	35	40	45	50	55	60	65	70	75	80
15	20	25	30	35	40	45	50	55	60	65	70	75	80
15	20	25	30	35	40	45	50	55	60	65	70	75	80
15	20	25	30	35	40	45	50	55	60	65	70	75	80
15	20	25	30	35	40	45	50	55	60	65	70	75	80
15	20	25	30	35	40	45	50	55	60	65	70	75	80
15	20	25	30	35	40	45	50	55	60	65	70	75	80
15	20	25	30	35	40	45	50	55	60	65	70	75	80
15	20	25	30	35	40	45	50	55	60	65	70	75	80
15	20	25	30	35	40	45	50	55	60	65	70	75	80
15	20	25	30	35	40	45	50	55	60	65	70	75	80
15	20	25	30	35	40	45	50	55	60	65	70	75	80
15	20	25	30	35	40	45	50	55	60	65	70	75	80
15	20	25	30	35	40	45	50	55	60	65	70	75	80
15	20	25	30	35	40	45	50	55	60	65	70	75	80
15	20	25	30	35	40	45	50	55	60	65	70	75	80
15	20	25	30	35	40	45	50	55	60	65	70	75	80
15	20	25	30	35	40	45	50	55	60	65	70	75	80
15	20	25	30	35	40	45	50	55	60	65	70	75	80
15	20	25	30	35	40	45	50	55	60	65	70	75	80
15	20	25	30	35	40	45	50	55	60	65	70	75	80
15	20	25	30	35	40	45	50	55	60	65	70	75	80
15	20	25	30	35	40	45	50	55	60	65	70	75	80
15	20	25	30	35	40	45	50	55	60	65	70	75	80
15	20	25	30	35	40	45	50	55	60	65	70	75	80
15	20	25	30	35	40	45	50	55	60	65	70	75	80
15	20	25	30	35	40	45	50	55	60	65	70	75	80
15	20	25	30	35	40	45	50	55	60	65	70	75	80
15	20	25	30	35	40	45	50	55	60	65	70	75	80
15	20	25	30	35	40	45	50	55	60	65	70	75	80
15	20	25	30	35	40	45	50	55	60	65	70	75	80
15	20	25	30	35	40	45	50	55	60	65	70	75	80
15	20	25	30	35	40	45	50	55	60	65	70	75	80
15	20	25	30	35	40	45	50	55	60	65	70	75	80
15	20	25	30	35	40	45	50	55	60	65	70	75	80
15	20	25	30	35	40	45	50	55	60	65	70	75	80
15	20	25	30	35	40	45	50	55	60	65	70	75	80
15	20	25	30	35	40	45	50	55	60	65	70	75	80
15	20	25	30	35	40	45	50	55	60	65	70	75	80
15	20	25	30	35	40	45	50	55	60	65	70	75	80
15	20	25	30	35	40	45	50	55	60	65	70	75	80
15	20	25	30	35	40	45	50	55	60	65	70	75	80

### Sheet: eta_1
0.119454	0.196168	0.293225	0.409626	0.544085	0.695506	0.864097	1.05336	1.27265	1.54072	1.89255	2.39754	3.21593	4.82519
0.121917	0.198693	0.295758	0.41213	0.546538	0.6979	0.866445	1.0557	1.27505	1.54327	1.89537	2.40083	3.22006	4.83102
0.124651	0.201504	0.298579	0.414922	0.549277	0.700575	0.869067	1.05831	1.27773	1.54612	1.89853	2.40451	3.22466	4.83754
0.127684	0.20463	0.301726	0.418036	0.552332	0.703559	0.871996	1.06124	1.28073	1.54931	1.90206	2.40862	3.22982	4.84483
0.131074	0.208105	0.30522	0.421505	0.555738	0.706888	0.875265	1.0645	1.28408	1.55287	1.906	2.41322	3.23557	4.85298
0.134832	0.211962	0.309112	0.42537	0.559535	0.710602	0.878914	1.06814	1.28782	1.55684	1.91041	2.41836	3.24201	4.86208
0.138994	0.216245	0.313439	0.429671	0.563764	0.714742	0.882984	1.07221	1.292	1.56129	1.91533	2.4241	3.2492	4.87225
0.143598	0.220996	0.318247	0.434456	0.568474	0.719354	0.887522	1.07675	1.29666	1.56625	1.92083	2.43051	3.25722	4.88361
0.148692	0.226261	0.323585	0.439775	0.573716	0.724492	0.89258	1.08181	1.30186	1.57178	1.92697	2.43766	3.26618	4.89628
0.154323	0.232096	0.329507	0.445685	0.579544	0.73021	0.898214	1.08746	1.30766	1.57796	1.93381	2.44564	3.36161	4.91042
0.160544	0.238584	0.336072	0.452244	0.586021	0.736571	0.90449	1.09374	1.31413	1.58484	1.94145	2.45455	3.28733	4.9262
0.167414	0.245758	0.343344	0.45952	0.593213	0.743641	0.911468	1.10074	1.32133	1.59252	1.94997	2.46448	3.29977	4.94378
0.174996	0.253684	0.351392	0.467583	0.601192	0.751492	0.919226	1.10853	1.32936	1.60107	1.95946	2.47554	3.31362	4.96337
0.183359	0.262434	0.36029	0.47651	0.610035	0.760205	0.927844	1.11718	1.33828	1.61059	1.97002	2.48786	3.32905	4.98518
0.192577	0.272087	0.37016	0.486383	0.61983	0.769867	0.937408	1.1268	1.34821	1.62119	1.98178	2.50157	3.34622	5.00945
0.202732	0.282727	0.381049	0.497292	0.630664	0.780565	0.948017	1.13748	1.35924	1.63296	1.99486	2.51682	3.36531	5.03643
0.213914	0.294444	0.393052	0.509333	0.642636	0.792402	0.959769	1.14933	1.37151	1.64604	2.00938	2.53377	3.38651	5.06639
0.226218	0.307335	0.406268	0.52265	0.655851	0.805484	0.972773	1.16246	1.38509	1.66056	2.02551	2.55257	3.41005	5.09964
0.239747	0.321507	0.420805	0.537312	0.670415	0.819922	0.987146	1.17699	1.40014	1.67668	2.04339	2.57343	3.43615	5.1365
0.254615	0.33707	0.436776	0.553434	0.686478	0.835839	1.00302	1.19304	1.41677	1.6945	2.06319	2.59653	3.46505	5.17729
0.27094	0.354143	0.4543	0.571135	0.704155	0.853356	1.02051	1.21077	1.43517	1.7142	2.0851	2.62208	3.49701	5.22239
0.288853	0.372854	0.473503	0.590543	0.723553	0.87264	1.03975	1.23031	1.45548	1.73596	2.10929	2.65029	3.53229	5.27216
0.308489	0.393336	0.494516	0.61179	0.74481	0.893819	1.06091	1.25181	1.47786	1.75995	2.13597	2.68141	3.57118	5.32698
0.329993	0.415728	0.517478	0.635011	0.768058	0.917012	1.08416	1.27542	1.50246	1.78631	2.16533	2.71565	3.61396	5.38726
0.353516	0.440177	0.542527	0.660346	0.793442	0.942368	1.10963	1.30132	1.52947	1.81531	2.19759	2.75325	3.66093	5.45339
0.379216	0.466831	0.569809	0.687933	0.821096	0.97002	1.13744	1.3297	1.55904	1.84708	2.23293	2.79444	3.71235	5.52573
0.407252	0.495842	0.599469	0.717913	0.851163	1.00012	1.16776	1.36069	1.59135	1.88181	2.27157	2.83945	3.7685	5.60467
0.437789	0.527363	0.631646	0.750423	0.883778	1.0328	1.20072	1.39441	1.62656	1.91966	2.31367	2.88849	3.82962	5.6905
0.470987	0.561541	0.66648	0.785591	0.919062	1.06818	1.23645	1.43104	1.66488	1.96079	2.35942	2.94174	3.89592	5.7835
0.507001	0.598517	0.704098	0.823535	0.957134	1.10639	1.27508	1.47063	1.7064	2.00533	2.40894	2.99932	3.96756	5.88385
0.545977	0.638418	0.744612	0.864357	0.998079	1.1475	1.31666	1.51335	1.75115	2.05337	2.46232	3.0613	4.04462	5.99163
0.588043	0.681356	0.788113	0.908136	1.04198	1.19159	1.36131	1.55921	1.79919	2.10495	2.51961	3.1278	4.1271	6.10699
0.633306	0.727411	0.834667	0.954916	1.08886	1.23868	1.40902	1.60825	1.85059	2.16012	2.58076	3.19869	4.21487	6.22927
0.681835	0.776632	0.884296	1.00471	1.13872	1.28876	1.45975	1.6604	1.90525	2.21879	2.64565	3.27379	4.30767	6.35828
0.733661	0.829024	0.936983	1.05747	1.1915	1.34176	1.51344	1.71556	1.96302	2.28074	2.71407	3.35281	4.40508	6.49334
0.788761	0.884535	0.992649	1.1131	1.24707	1.3975	1.56988	1.77357	2.02368	2.34569	2.78565	3.43529	4.50649	6.63353
0.847038	0.943044	1.05114	1.17142	1.30524	1.45579	1.62885	1.83406	2.08687	2.41323	2.85987	3.52063	4.61109	6.77763
0.908351	1.00435	1.11223	1.23218	1.36573	1.51631	1.68998	1.89664	2.15214	2.48283	2.9362	3.60804	4.71783	6.92414
0.972413	1.06816	1.1756	1.295	1.4281	1.57858	1.75279	1.96084	2.21889	2.55379	3.01377	3.69653	4.82548	7.07127
1.03888	1.13408	1.2408	1.35942	1.49189	1.64211	1.81672	2.02597	2.28639	2.62532	3.09163	3.78499	4.93259	7.21699
1.10727	1.2016	1.3073	1.42488	1.55649	1.70624	1.88095	2.09124	2.3538	2.69643	3.16883	3.87211	5.03756	7.35908
1.177	1.27011	1.37444	1.49067	1.62112	1.77016	1.94478	2.15577	2.42013	2.76608	3.24404	3.95652	5.1387	7.49528
1.24736	1.33884	1.44145	1.55601	1.68499	1.83305	2.00723	2.21857	2.48434	2.83312	3.31602	4.03681	5.23434	7.62337
1.31752	1.40697	1.50745	1.61994	1.74717	1.89385	2.06729	2.27862	2.54535	2.89641	3.38353	4.11161	5.3229	7.74139
1.38655	1.47352	1.5715	1.68156	1.80671	1.95167	2.12397	2.33488	2.60211	2.95486	3.44543	4.17973	5.40308	7.84776
1.45348	1.53754	1.63257	1.73987	1.86252	2.00548	2.17628	2.3864	2.65366	3.00754	3.50079	4.24024	5.47391	7.94147
1.51724	1.59797	1.6897	1.79395	1.91377	2.05438	2.22339	2.43235	2.69923	3.05371	3.54895	4.29253	5.53492	8.02217
1.57685	1.65386	1.74199	1.84278	1.9596	2.09763	2.26461	2.47215	2.73832	3.09296	3.5896	4.33646	5.58612	8.09024
1.63128	1.70429	1.78854	1.88577	1.99938	2.13469	2.2995	2.50546	2.7707	3.1252	3.6228	4.37228	5.62809	8.14674
1.67976	1.74861	1.82881	1.92235	2.03272	2.16531	2.32794	2.53228	2.7965	3.15066	3.64901	4.4007	5.66186	8.19332
1.72166	1.7862	1.86239	1.95229	2.05954	2.18953	2.35009	2.55289	2.81614	3.17003	3.66902	4.42275	5.68884	8.2321
1.75654	1.81689	1.88919	1.97567	2.08004	2.20767	2.3664	2.56787	2.83035	3.18412	3.68387	4.43973	5.71072	8.2655
1.78436	1.8407	1.90942	1.99284	2.09469	2.22033	2.37756	2.57803	2.84004	3.19398	3.69479	4.4531	5.72935	8.29609
1.80526	1.85801	1.92359	2.00443	2.10422	2.22831	2.38446	2.58433	2.84627	3.20079	3.7031	4.46441	5.74662	8.32649
1.81976	1.86942	1.93244	2.01125	2.10951	2.23255	2.38809	2.58783	2.85016	3.20577	3.71016	4.47521	5.76443	8.35928
1.82858	1.87582	1.93689	2.01426	2.11156	2.23407	2.38951	2.58961	2.85286	3.21014	3.71733	4.48704	5.78466	8.39702
1.83272	1.8782	1.93799	2.01453	2.11142	2.23392	2.38979	2.59078	2.85552	3.21513	3.72592	4.50142	5.80913	8.44226
1.83329	1.87771	1.93685	2.01314	2.11017	2.23319	2.38999	2.59242	2.85927	3.22194	3.73726	4.51985	5.83972	8.49758
1.83154	1.87553	1.93463	2.01122	2.10889	2.23294	2.3912	2.59564	2.86525	3.23178	3.75268	4.54387	5.87834	8.56568
1.82875	1.87291	1.93249	2.00988	2.10869	2.23424	2.39448	2.60153	2.87461	3.24589	3.77357	4.57511	5.92701	8.64945

### Sheet: eta_2
0.261875	0.348976	0.435919	0.522668	0.609198	0.695485	0.781512	0.867273	0.952774	1.03803	1.12308	1.20797	1.29277	1.37769
0.261906	0.349018	0.435972	0.522733	0.609274	0.695573	0.781613	0.867386	0.952901	1.03817	1.12323	1.20814	1.29296	1.3779
0.261942	0.349066	0.436032	0.522805	0.60936	0.695672	0.781725	0.867513	0.953043	1.03833	1.12341	1.20834	1.29318	1.37814
0.261982	0.349119	0.436099	0.522886	0.609455	0.695782	0.781851	0.867656	0.953203	1.03851	1.12361	1.20855	1.29342	1.3784
0.262026	0.349179	0.436174	0.522977	0.609562	0.695906	0.781992	0.867815	0.953381	1.03871	1.12383	1.2088	1.29369	1.3787
0.262076	0.349245	0.436258	0.523079	0.609682	0.696045	0.782151	0.867994	0.953581	1.03893	1.12407	1.20907	1.29399	1.37903
0.262131	0.34932	0.436352	0.523193	0.609816	0.6962	0.782328	0.868194	0.953805	1.03918	1.12435	1.20938	1.29433	1.3794
0.262194	0.349404	0.436457	0.52332	0.609966	0.696374	0.782526	0.868418	0.954056	1.03946	1.12466	1.20972	1.2947	1.37982
0.262264	0.349497	0.436575	0.523463	0.610135	0.696568	0.782748	0.868669	0.954337	1.03977	1.12501	1.2101	1.29513	1.38029
0.262342	0.349602	0.436707	0.523623	0.610323	0.696786	0.782997	0.86895	0.954652	1.04012	1.1254	1.21053	1.2956	1.38081
0.26243	0.34972	0.436855	0.523802	0.610534	0.697031	0.783276	0.869264	0.955005	1.04052	1.12583	1.21101	1.29613	1.38139
0.262528	0.349851	0.437021	0.524002	0.610771	0.697304	0.783588	0.869617	0.9554	1.04096	1.12632	1.21155	1.29673	1.38205
0.262638	0.349999	0.437206	0.524227	0.611036	0.697611	0.783938	0.870012	0.955842	1.04145	1.12687	1.21216	1.2974	1.38278
0.262761	0.350164	0.437414	0.524479	0.611332	0.697954	0.784329	0.870454	0.956338	1.042	1.12748	1.21283	1.29814	1.38361
0.262899	0.350349	0.437647	0.52476	0.611665	0.698338	0.784768	0.87095	0.956893	1.04262	1.12817	1.21359	1.29898	1.38453
0.263053	0.350556	0.437908	0.525076	0.612037	0.698769	0.785259	0.871505	0.957515	1.04331	1.12893	1.21444	1.29992	1.38556
0.263226	0.350788	0.4382	0.52543	0.612454	0.699251	0.78581	0.872126	0.958212	1.04409	1.12979	1.21539	1.30097	1.38672
0.26342	0.351048	0.438527	0.525826	0.61292	0.699791	0.786426	0.872823	0.958992	1.04496	1.13076	1.21646	1.30214	1.38802
0.263637	0.351339	0.438893	0.526269	0.613443	0.700397	0.787117	0.873603	0.959866	1.04593	1.13184	1.21766	1.30346	1.38947
0.26388	0.351665	0.439303	0.526766	0.614029	0.701074	0.78789	0.874477	0.960846	1.04702	1.13305	1.21899	1.30494	1.3911
0.264153	0.35203	0.439763	0.527322	0.614685	0.701834	0.788757	0.875455	0.961943	1.04824	1.13441	1.22049	1.3066	1.39292
0.264458	0.352439	0.440278	0.527945	0.61542	0.702684	0.789728	0.876552	0.963172	1.04961	1.13593	1.22218	1.30845	1.39497
0.264799	0.352896	0.440854	0.528643	0.616243	0.703637	0.790815	0.877781	0.96455	1.05115	1.13763	1.22406	1.31053	1.39726
0.265182	0.353409	0.4415	0.529425	0.617165	0.704704	0.792034	0.879157	0.966093	1.05287	1.13954	1.22617	1.31287	1.39984
0.26561	0.353984	0.442223	0.530301	0.618198	0.705899	0.793398	0.8807	0.967822	1.0548	1.14168	1.22854	1.31548	1.40272
0.26609	0.354627	0.443033	0.531282	0.619355	0.707239	0.794928	0.882428	0.96976	1.05696	1.14408	1.23119	1.31841	1.40595
0.266627	0.355348	0.443941	0.532381	0.620651	0.708739	0.796641	0.884364	0.971931	1.05938	1.14676	1.23417	1.3217	1.40958
0.267229	0.356155	0.444957	0.533612	0.622103	0.71042	0.79856	0.886534	0.974365	1.06209	1.14978	1.2375	1.32538	1.41364
0.267903	0.357059	0.446095	0.534991	0.62373	0.712303	0.800711	0.888965	0.977092	1.06513	1.15315	1.24124	1.32952	1.4182
0.268658	0.358071	0.447371	0.536535	0.625552	0.714414	0.803122	0.89169	0.98015	1.06854	1.15694	1.24544	1.33415	1.42332
0.269504	0.359205	0.448799	0.538266	0.627594	0.716778	0.805823	0.894744	0.983577	1.07237	1.16119	1.25014	1.33935	1.42906
0.270451	0.360476	0.450399	0.540204	0.629881	0.719427	0.80885	0.898168	0.987418	1.07665	1.16595	1.25542	1.34519	1.43544
0.271512	0.361899	0.452192	0.542376	0.632444	0.722396	0.812242	0.902005	0.991726	1.08146	1.1713	1.26134	1.35174	1.44267
0.2727	0.363493	0.4542	0.544809	0.635316	0.725723	0.816044	0.906306	0.996555	1.08685	1.17729	1.26798	1.35908	1.45079
0.274031	0.365278	0.456449	0.547535	0.638533	0.729451	0.820306	0.911129	1.00197	1.0929	1.18401	1.27544	1.36733	1.4599
0.275522	0.367278	0.458969	0.550589	0.642139	0.73363	0.825084	0.916536	1.00804	1.09968	1.19156	1.2838	1.37659	1.47014
0.277192	0.369518	0.461793	0.554011	0.64618	0.738314	0.830439	0.922599	1.01485	1.10729	1.20002	1.29319	1.38698	1.48163
0.279062	0.372028	0.464955	0.557845	0.650707	0.743563	0.836443	0.929397	1.02249	1.11583	1.20952	1.30373	1.39865	1.49453
0.281157	0.374839	0.468499	0.562141	0.655782	0.749447	0.843174	0.93702	1.03106	1.12541	1.22018	1.31556	1.41175	1.50901
0.283503	0.377988	0.472468	0.566955	0.661469	0.756042	0.850721	0.945569	1.04067	1.13615	1.23214	1.32883	1.42645	1.52526
0.286131	0.381516	0.476916	0.572348	0.667842	0.763435	0.859181	0.955155	1.05145	1.1482	1.24556	1.34373	1.44294	1.54348
0.289075	0.385467	0.481898	0.578392	0.674984	0.771721	0.868666	0.965904	1.06354	1.16172	1.26061	1.36043	1.46143	1.56391
0.292373	0.389894	0.487481	0.585164	0.682987	0.781008	0.879299	0.977955	1.0771	1.17688	1.27749	1.37916	1.48216	1.58679
0.296066	0.394852	0.493734	0.592751	0.691956	0.791416	0.891216	0.991462	1.09229	1.19387	1.29641	1.40014	1.50536	1.61238
0.300203	0.400407	0.500739	0.601251	0.702004	0.803078	0.904568	1.0066	1.10932	1.21291	1.31759	1.42362	1.53131	1.64096
0.304837	0.406628	0.508586	0.610772	0.71326	0.81614	0.919525	1.02355	1.12838	1.23421	1.34128	1.44986	1.56026	1.6728
0.310026	0.413595	0.517374	0.621435	0.725864	0.830767	0.936269	1.04252	1.1497	1.25803	1.36774	1.47914	1.59252	1.7082
0.315838	0.421398	0.527215	0.633373	0.739975	0.847138	0.955002	1.06373	1.17353	1.28462	1.39726	1.51173	1.62836	1.74745
0.322346	0.430135	0.538232	0.646736	0.755764	0.865448	0.975944	1.08743	1.20012	1.31426	1.4301	1.54795	1.66809	1.79083
0.329633	0.439916	0.550563	0.661688	0.773422	0.885913	0.999332	1.11387	1.22976	1.34724	1.46658	1.58807	1.712	1.83863
0.337792	0.450863	0.564359	0.678408	0.793156	0.908767	1.02542	1.14333	1.26273	1.38386	1.507	1.63242	1.76038	1.89114
0.346925	0.463114	0.57979	0.697097	0.815195	0.934263	1.0545	1.17611	1.29934	1.42444	1.55168	1.6813	1.81355	1.94864
0.357148	0.47682	0.597042	0.717974	0.839791	0.962681	1.08685	1.21252	1.33993	1.46933	1.60096	1.73506	1.87183	2.01145
0.368589	0.49215	0.616324	0.741285	0.867219	0.994326	1.12282	1.25292	1.38486	1.51888	1.65522	1.79407	1.93561	2.07996
0.381392	0.509292	0.637866	0.767299	0.897787	1.02954	1.16276	1.29769	1.43454	1.57354	1.71489	1.85877	2.00531	2.1546
0.395717	0.528459	0.661928	0.79632	0.93184	1.0687	1.2071	1.34727	1.48943	1.63376	1.78046	1.92967	2.08147	2.2359
0.411744	0.549885	0.6888	0.82869	0.969764	1.11223	1.2563	1.40218	1.55006	1.70012	1.85253	2.00737	2.16471	2.32453
0.429675	0.573838	0.718809	0.864793	1.012	1.16063	1.31089	1.46297	1.61705	1.77328	1.93178	2.09262	2.25581	2.42128
0.449736	0.600615	0.752323	0.905064	1.05904	1.21446	1.3715	1.53034	1.69114	1.85401	2.01904	2.18628	2.35567	2.52711
0.472183	0.630555	0.78976	0.949998	1.11147	1.27436	1.43883	1.60506	1.77315	1.94321	2.11528	2.28936	2.46537	2.64316

### Sheet: a_p
3.20607	3.26217	3.35371	3.48846	3.67811	3.92881	4.23835	4.59504	4.98132	5.37955	5.77601	6.16178	6.53171	6.88379
3.20744	3.26461	3.35552	3.49073	3.68066	3.93155	4.24115	4.59777	4.98391	5.38198	5.77832	6.16402	6.53395	6.88607
3.20897	3.26679	3.35783	3.49326	3.68349	3.93459	4.24428	4.60083	4.9868	5.38471	5.78091	6.16654	6.53645	6.88862
3.21067	3.26883	3.35926	3.49608	3.68667	3.93802	4.24778	4.60424	4.99004	5.38775	5.7838	6.16935	6.53926	6.89148
3.20804	3.26958	3.36289	3.49922	3.69022	3.94183	4.25168	4.60805	4.99365	5.39116	5.78704	6.1725	6.5424	6.89468
3.21468	3.27362	3.36591	3.50273	3.69417	3.94609	4.25603	4.61231	4.99769	5.39496	5.79067	6.17603	6.54591	6.89827
3.21702	3.27629	3.3693	3.50663	3.69859	3.95084	4.26088	4.61705	5.0022	5.39921	5.79472	6.17998	6.54985	6.90229
3.21962	3.27956	3.37302	3.51098	3.7035	3.95615	4.26629	4.62235	5.00723	5.40397	5.79925	6.1844	6.55426	6.90679
3.22251	3.28303	3.37718	3.51584	3.70896	3.96203	4.27232	4.62824	5.01285	5.40928	5.80433	6.18935	6.5592	6.91183
3.22571	3.28679	3.3818	3.52123	3.71505	3.96857	4.27903	4.63477	5.01911	5.41521	5.80999	6.19488	6.5173	6.91749
3.22926	3.29118	3.38692	3.52722	3.72181	3.97586	4.28646	4.64209	5.02609	5.42183	5.81633	6.20108	6.57093	6.92382
3.23319	3.29595	3.39259	3.53389	3.72931	3.98396	4.29476	4.65023	5.03388	5.42922	5.82342	6.20801	6.57787	6.93091
3.23755	3.30129	3.39887	3.54127	3.73767	3.99296	4.30398	4.65929	5.04255	5.43746	5.83134	6.21577	6.58565	6.93887
3.24205	3.30712	3.40595	3.5495	3.74695	4.00294	4.31422	4.66941	5.0522	5.44666	5.84018	6.22445	6.59435	6.94778
3.24627	3.31368	3.41378	3.5586	3.75722	4.01399	4.3256	4.68058	5.06295	5.45691	5.85007	6.23416	6.6041	6.95777
3.25366	3.32083	3.42243	3.56869	3.7686	4.02626	4.33819	4.69299	5.0749	5.46835	5.86111	6.24503	6.61503	6.96896
3.26023	3.32886	3.43204	3.57985	3.7812	4.03984	4.35213	4.70675	5.08812	5.48108	5.87344	6.25719	6.62726	6.98151
3.26748	3.33776	3.44268	3.59228	3.79512	4.05485	4.36756	4.72201	5.10288	5.49527	5.8872	6.27079	6.64097	6.99558
3.27559	3.34758	3.45443	3.60602	3.81052	4.07143	4.38462	4.73891	5.11926	5.51099	5.90257	6.286	6.65632	7.01136
3.28452	3.35843	3.46743	3.62117	3.82756	4.0897	4.40343	4.75761	5.13749	5.52856	5.91972	6.30302	6.67352	7.02905
3.2944	3.37044	3.48179	3.63792	3.84636	4.10987	4.42422	4.7783	5.15763	5.54812	5.93885	6.32205	6.69279	7.04889
3.30544	3.38373	3.49764	3.65639	3.86712	4.13217	4.44715	4.80109	5.17995	5.56987	5.96021	6.34334	6.71439	7.07116
3.31757	3.39842	3.51516	3.67672	3.88992	4.15671	4.47238	4.82632	5.20467	5.59405	5.98403	6.36716	6.7386	7.09614
3.33112	3.41469	3.53447	3.69912	3.91501	4.18369	4.50024	4.85417	5.23206	5.62098	6.0106	6.39381	6.76574	7.12418
3.34617	3.43267	3.55578	3.72376	3.94255	4.21329	4.53085	4.88483	5.26237	5.65083	6.04024	6.42362	6.79617	7.15566
3.36283	3.45253	3.57928	3.75088	3.97282	4.24581	4.56453	4.91873	5.29591	5.68401	6.07331	6.45699	6.83029	7.19103
3.38132	3.47453	3.60516	3.78067	4.00602	4.28146	4.60154	4.9561	5.33302	5.72088	6.11021	6.49434	6.86859	7.23076
3.40185	3.49886	3.63368	3.81339	4.04238	4.32049	4.64212	4.99726	5.37407	5.76185	6.15139	6.53616	6.91156	7.27541
3.42466	3.52573	3.66511	3.84933	4.08229	4.36336	4.68668	5.04251	5.4196	5.80741	6.19737	6.583	6.95982	7.32563
3.45002	3.5555	3.69973	3.88881	4.12597	4.41024	4.73554	5.0925	5.46989	5.85806	6.24871	6.6355	7.01403	7.38213
3.47821	3.58844	3.73787	3.93214	4.17392	4.46166	4.78931	5.14747	5.52566	5.91443	6.30608	6.69439	7.07496	7.44574
3.50957	3.62487	3.77995	3.97975	4.22645	4.51798	4.84827	5.20811	5.58754	5.97719	6.37023	6.76042	7.14349	7.51673
3.54444	3.66528	3.82633	4.03211	4.28406	4.57985	4.91313	5.27507	5.65605	6.04719	6.44202	6.83456	7.22062	7.5975
3.58333	3.71006	3.87757	4.08968	4.34738	4.6478	4.98457	5.34906	5.73211	6.12533	6.52243	6.91787	7.30749	7.68861
3.62665	3.75974	3.93416	4.15312	4.41701	4.72247	5.06324	5.43095	5.81667	6.21258	6.61258	7.01157	7.40541	7.79146
3.67501	3.8149	3.99675	4.22304	4.49366	4.80485	5.15025	5.52162	5.91082	6.31013	6.71377	7.11705	7.51588	7.90764
3.72918	3.87624	4.06609	4.30034	4.57821	4.89576	5.24647	5.62243	6.01582	6.41937	6.82752	7.2359	7.6406	8.03898
3.78937	3.9446	4.14303	4.38582	4.67168	4.99628	5.35321	5.73469	6.13312	6.54186	6.95543	7.36997	7.78155	8.18758
3.85699	4.02084	4.22856	4.48073	4.77537	5.10794	5.47187	5.85976	6.26441	6.67942	7.09951	7.52134	7.94095	8.35582
3.93279	4.10603	4.32387	4.58621	4.89053	5.23197	5.60397	5.99956	6.41162	6.83415	7.26201	7.69242	8.12138	8.54642
4.01791	4.20137	4.43025	4.70377	5.01874	5.37031	5.7518	6.15615	6.57699	7.00842	7.4456	7.88593	8.32572	8.76246
4.11363	4.30827	4.54932	4.83507	5.16207	5.52496	5.91714	6.33192	6.76305	7.20497	7.65308	8.10497	8.55727	9.00741
4.22159	4.42857	4.68289	4.98212	5.32252	5.6981	6.10272	6.52957	6.97272	7.42689	7.88773	8.35302	8.81972	9.28517
4.34338	4.56395	4.83301	5.14742	5.50268	5.89287	6.31144	6.7522	7.20927	7.67766	8.15325	8.63399	9.11719	9.60007
4.48121	4.71692	5.00214	5.33338	5.7052	6.11186	6.54656	7.00328	7.4764	7.96119	8.45376	8.95224	9.45425	9.9569
4.63727	4.88986	5.19328	5.54319	5.93383	6.35877	6.81176	7.28671	7.77822	8.28181	8.79382	9.31255	9.83593	10.3609
4.81451	5.08584	5.40945	5.78005	6.1917	6.63748	7.11117	7.60681	8.11927	8.6443	9.17845	9.72018	10.2677	10.8178
5.01589	5.30816	5.65426	6.04836	6.48319	6.95233	7.44931	7.96836	8.50456	9.05391	9.61314	10.1809	10.7555	11.3338
5.2454	5.56102	5.93236	6.35197	6.81289	7.30811	7.83122	8.37661	8.93959	9.51637	10.1039	10.7008	11.3059	11.9156
5.50704	5.84854	6.24777	6.69604	7.18589	7.71015	8.26244	8.83734	9.43039	10.0381	10.6573	11.287	11.9259	12.5704
5.80563	6.17635	6.60611	7.08603	7.60788	8.16433	8.74912	9.35699	9.9837	10.6259	11.2806	11.9468	12.6234	13.3063
6.14733	6.54977	7.0134	7.52812	8.08524	8.67733	9.29821	9.94283	10.6071	11.2878	11.9821	12.6888	13.4071	14.1324
6.53814	6.97569	7.47647	8.02938	8.62531	9.25678	9.9177	10.6032	11.3093	12.033	12.7712	13.5229	14.2872	15.0589
6.98595	7.4619	8.00327	8.598	9.23661	9.9116	10.617	11.3479	12.1007	12.872	13.659	14.4606	15.2755	16.0983
7.49971	8.01753	8.60318	9.24372	9.92934	10.6525	11.4072	12.1888	12.9934	13.8178	14.659	15.5156	16.3864	17.2653
8.09025	8.65351	9.28749	9.9783	10.7158	11.4924	12.302	13.14	14.0025	14.886	15.7873	16.7049	17.6374	18.578
8.77048	9.38317	10.07	10.8161	11.6112	12.4472	13.3182	14.2192	15.1462	16.0957	17.0639	18.0493	19.0499	20.0586
9.5562	10.2227	10.9675	11.7749	12.634	13.5365	14.4762	15.4479	16.4473	17.4704	18.5133	19.5741	20.6505	21.7345
10.4667	11.1921	12.0009	12.8765	13.8072	14.7844	15.8014	16.8527	17.9334	19.0393	20.1659	21.311	22.4718	23.6397
11.5259	12.3159	13.196	14.1479	15.1593	16.2207	17.3251	18.4662	19.6388	20.8381	22.0588	23.2986	24.5542	25.8158

### Sheet: a_s
12.777	12.9112	13.0802	13.28	13.5049	13.746	13.9908	14.2256	14.4386	14.6218	14.7719	14.8888	14.9738	15.0304
12.7816	12.9161	13.0851	13.285	13.51	13.7511	13.9958	14.2306	14.4434	14.6266	14.7768	14.8937	14.9787	15.0353
12.7866	12.9214	13.0906	13.2906	13.5156	13.7567	14.0014	14.2361	14.4489	14.6321	14.7822	14.8992	14.9842	15.0409
12.7922	12.9273	13.0965	13.2968	13.522	13.763	14.0077	14.2423	14.455	14.6382	14.7883	14.9053	14.9904	15.0471
12.7978	12.9336	13.1035	13.3038	13.529	13.7701	14.0147	14.2493	14.4619	14.645	14.7951	14.9122	14.9973	15.054
12.8054	12.9412	13.1111	13.3116	13.5369	13.778	14.0226	14.257	14.4696	14.6526	14.8028	14.9199	15.005	15.0618
12.8131	12.9493	13.1195	13.3203	13.5457	13.7869	14.0314	14.2657	14.4782	14.6612	14.8114	14.9285	15.0137	15.0706
12.8217	12.9584	13.129	13.33	13.5556	13.7968	14.0412	14.2755	14.4878	14.6708	14.821	14.9381	15.0234	15.0804
12.8312	12.9685	13.1395	13.3408	13.5666	13.8078	14.0522	14.2863	14.4986	14.6815	14.8317	14.9489	15.0343	15.0913
12.8417	12.9797	13.1512	13.3528	13.5789	13.8202	14.0645	14.2985	14.5107	14.6935	14.8437	14.961	15.0415	15.1036
12.8534	12.9922	13.1642	13.3663	13.5926	13.834	14.0783	14.3121	14.5242	14.707	14.8572	14.9746	15.0602	15.1174
12.8664	13.0061	13.1787	13.3813	13.6079	13.8494	14.0936	14.3274	14.5393	14.7221	14.8724	14.9898	15.0755	15.1328
12.8808	13.0215	13.1949	13.398	13.6249	13.8666	14.1108	14.3444	14.5563	14.739	14.8893	15.0069	15.0927	15.1501
12.8967	13.0386	13.2129	13.4166	13.644	13.8858	14.13	14.3635	14.5752	14.7579	14.9083	15.026	15.112	15.1695
12.9142	13.0577	13.2329	13.4374	13.6652	13.9073	14.1515	14.3849	14.5965	14.7791	14.9296	15.0474	15.1336	15.1913
12.9341	13.0788	13.2552	13.4605	13.6889	13.9312	14.1754	14.4087	14.6203	14.8029	14.9534	15.0714	15.1578	15.2157
12.9559	13.1023	13.28	13.4862	13.7153	13.9579	14.2022	14.4354	14.6469	14.8295	14.9802	15.0984	15.1849	15.243
12.98	13.1283	13.3075	13.5149	13.7447	13.9877	14.2321	14.4653	14.6767	14.8594	15.0101	15.1286	15.2154	15.2737
13.0069	13.1572	13.3381	13.5468	13.7774	14.021	14.2655	14.4987	14.71	14.8928	15.0438	15.1624	15.2496	15.3081
13.0367	13.1893	13.3722	13.5823	13.8139	14.0581	14.3028	14.536	14.7474	14.9302	15.0815	15.2004	15.2879	15.3467
13.0697	13.2249	13.41	13.6218	13.8547	14.0994	14.3445	14.5778	14.7892	14.9722	15.1237	15.2431	15.3309	15.3901
13.1065	13.2645	13.452	13.6658	13.9	14.1456	14.3911	14.6245	14.8361	15.0193	15.1712	15.291	15.3792	15.4388
13.1473	13.3085	13.4986	13.7147	13.9505	14.1971	14.443	14.6768	14.8886	15.0721	15.2244	15.3447	15.4335	15.4935
13.1927	13.3573	13.5505	13.7691	14.0068	14.2546	14.5012	14.7352	14.9474	15.1314	15.2842	15.405	15.4944	15.5549
13.2433	13.4117	13.6083	13.8296	14.0694	14.3186	14.5661	14.8007	15.0133	15.1978	15.3512	15.4728	15.5629	15.6239
13.2995	13.4721	13.6725	13.8969	14.1392	14.3901	14.6387	14.874	15.0872	15.2724	15.4266	15.549	15.6398	15.7015
13.3622	13.5394	13.7439	13.9719	14.217	14.4699	14.7198	14.956	15.17	15.3561	15.5113	15.6346	15.7264	15.7887
13.4321	13.6143	13.8235	14.0555	14.3037	14.5589	14.8105	15.048	15.263	15.4502	15.6065	15.731	15.8237	15.8869
13.5101	13.6978	13.9121	14.1486	14.4005	14.6584	14.912	15.151	15.3674	15.5559	15.7135	15.8393	15.9333	15.9974
13.5972	13.791	14.011	14.2525	14.5084	14.7696	15.0256	15.2665	15.4846	15.6747	15.834	15.9614	16.0567	16.1219
13.6944	13.8949	14.1213	14.3684	14.629	14.8939	15.1528	15.3962	15.6163	15.8084	15.9696	16.0988	16.1957	16.2622
13.8032	14.0111	14.2445	14.4979	14.7638	15.0331	15.2954	15.5417	15.7645	15.9589	16.1225	16.2538	16.3525	16.419
13.925	14.141	14.3822	14.6427	14.9147	15.189	15.4555	15.7053	15.9312	16.1285	16.2948	16.4286	16.5294	16.5976
14.0615	14.2865	14.5363	14.8047	15.0837	15.3638	15.6352	15.8893	16.119	16.3198	16.4892	16.6259	16.7291	16.7991
14.2145	14.4495	14.709	14.9863	15.2732	15.56	15.8373	16.0964	16.3307	16.5356	16.7087	16.8487	16.9548	17.0269
14.3863	14.6323	14.9027	15.1901	15.486	15.7807	16.0648	16.3299	16.5695	16.7794	16.9568	17.1007	17.21	17.2845
14.5794	14.8377	15.1203	15.4191	15.7252	16.029	16.3211	16.5933	16.8393	17.0549	17.2375	17.3857	17.4987	17.576
14.7965	15.0687	15.3649	15.6766	15.9945	16.3089	16.6104	16.8909	17.1444	17.3666	17.5551	17.7085	17.8256	17.906
15.0412	15.3289	15.6405	15.9669	16.2983	16.6248	16.9371	17.2274	17.4896	17.7197	17.9149	18.0742	18.1961	18.2799
15.3171	15.6223	15.9514	16.2944	16.6412	16.9817	17.3066	17.6083	17.8807	18.1198	18.3228	18.4887	18.616	18.7038
15.6287	15.9537	16.3025	16.6645	17.0289	17.3856	17.7252	18.04	18.3241	18.5735	18.7855	18.959	19.0923	19.1845
15.9811	16.3284	16.6997	17.0833	17.468	17.8433	18.1997	18.5296	18.8272	19.0884	19.3106	19.4925	19.6326	19.7297
16.3801	16.7529	17.1497	17.5579	17.9658	18.3624	18.7381	19.0853	19.3982	19.6728	19.9064	20.0978	20.2454	20.3479
16.8325	17.2342	17.6603	18.0967	18.531	18.9518	19.3494	19.7163	20.0465	20.3362	20.5826	20.7844	20.9403	21.0486
17.3464	17.7811	18.2402	18.7087	19.173	19.6214	20.0439	20.4328	20.7825	21.0889	21.3494	21.5628	21.7277	21.8423
17.9306	18.4031	18.9	19.4048	19.9031	20.3824	20.8328	21.2465	21.6177	21.9425	22.2185	22.4444	22.619	22.7403
18.596	19.1114	19.6511	20.1969	20.7334	21.2474	21.7287	22.1697	22.5645	22.9095	23.2022	23.4415	23.6264	23.7549
19.3546	19.9187	20.5068	21.0988	21.6776	22.23	22.7454	23.2161	23.6366	24.0033	24.3139	24.5675	24.7632	24.8991
20.2209	20.84	21.4824	22.1254	22.7511	23.3455	23.898	24.4008	24.8487	25.2385	25.568	25.8367	26.0437	26.1872
21.2108	21.8916	22.5944	23.2937	23.9705	24.6105	25.2027	25.7398	26.2169	26.631	26.9804	27.2646	27.4832	27.6346
22.3432	23.0931	23.862	24.6226	25.3546	26.0432	26.6777	27.251	27.7587	28.1982	28.5681	28.8684	29.0988	29.2581
23.6404	24.4657	25.3066	26.1332	26.9241	27.6641	28.343	28.9542	29.4937	29.9594	30.3505	30.6672	30.9096	31.0767
25.1269	26.0343	26.9527	27.8495	28.7024	29.4964	30.2217	30.8721	31.4444	31.9371	32.3498	32.6831	32.9375	33.1123
26.8323	27.828	28.8286	29.7993	30.7171	31.5672	32.3404	33.0314	33.6374	34.1576	34.5921	34.9421	35.2085	35.3909
28.7911	29.8804	30.9675	32.0153	33.0006	33.9087	34.7313	35.4638	36.1042	36.6524	37.109	37.4758	37.7541	37.9439
31.0444	32.2321	33.4094	34.5372	35.592	36.56	37.4333	38.2082	38.8837	39.4602	39.9391	40.3226	40.6126	40.8096
33.6418	34.932	36.2027	37.4131	38.5396	39.569	40.4942	41.3125	42.0236	42.6287	43.1298	43.53	43.8316	44.0356
36.6436	38.0397	39.4068	40.7023	41.9025	42.9948	43.9732	44.8357	45.5829	46.2168	46.7402	47.1568	47.4698	47.6805
40.1234	41.6287	43.0949	44.4779	45.7538	46.9106	47.9432	48.8505	49.6341	50.297	50.8426	51.2756	51.5996	51.8167
44.1716	45.789	47.3571	48.8298	50.1833	51.4061	52.4939	53.4467	54.267	54.9588	55.5265	55.9755	56.3103	56.5335

### Sheet: v
4.28903	4.34507	4.40563	4.46047	4.49596	4.49435	4.43511	4.29875	4.07131	3.74677	3.3261	2.81462	2.21943	1.54828
4.29127	4.34745	4.40795	4.46278	4.49819	4.49643	4.43702	4.30047	4.07287	3.74821	3.32744	2.81583	2.22047	1.54908
4.29376	4.35007	4.41058	4.46536	4.50068	4.49876	4.43915	4.3024	4.07463	3.74983	3.32894	2.8172	2.22164	1.54997
4.29653	4.35295	4.4134	4.46825	4.50347	4.50137	4.44154	4.30456	4.07659	3.75164	3.33062	2.81872	2.22296	1.55098
4.2993	4.35603	4.41675	4.47148	4.50658	4.50429	4.44421	4.30698	4.0788	3.75368	3.33251	2.82044	2.22443	1.5521
4.30308	4.35975	4.42039	4.47509	4.51007	4.50757	4.44721	4.3097	4.08128	3.75597	3.33463	2.82236	2.22608	1.55336
4.3069	4.36372	4.42445	4.47912	4.51397	4.51123	4.45056	4.31274	4.08405	3.75853	3.33701	2.82452	2.22794	1.55478
4.31116	4.36817	4.42898	4.48362	4.51833	4.51533	4.45433	4.31616	4.08717	3.76142	3.33969	2.82695	2.23002	1.55637
4.31588	4.37312	4.43403	4.48865	4.5232	4.51992	4.45854	4.31999	4.09068	3.76466	3.34269	2.82967	2.23236	1.55815
4.32112	4.37861	4.43966	4.49427	4.52865	4.52505	4.46327	4.32429	4.09462	3.7683	3.34606	2.83273	2.25832	1.56015
4.32694	4.38476	4.44594	4.50054	4.53474	4.5308	4.46856	4.32912	4.09904	3.7724	3.34986	2.83617	2.23793	1.5624
4.3334	4.39159	4.45293	4.50753	4.54154	4.53723	4.4745	4.33454	4.10401	3.77701	3.35413	2.84004	2.24124	1.56492
4.34057	4.39918	4.46072	4.51534	4.54915	4.54443	4.48115	4.34063	4.1096	3.78219	3.35893	2.84439	2.24496	1.56775
4.34851	4.40762	4.46941	4.52405	4.55765	4.55249	4.48862	4.34747	4.1159	3.78803	3.36434	2.84928	2.24914	1.57093
4.35725	4.41702	4.4791	4.53377	4.56715	4.56151	4.49698	4.35515	4.12298	3.7946	3.37043	2.85478	2.25385	1.57451
4.36719	4.42744	4.48988	4.54462	4.57776	4.5716	4.50637	4.3638	4.13095	3.80201	3.37729	2.86098	2.25914	1.57853
4.37809	4.43905	4.5019	4.55671	4.58962	4.58291	4.51691	4.37351	4.13995	3.81037	3.38503	2.86797	2.2651	1.58305
4.3902	4.45196	4.51528	4.57021	4.60287	4.59556	4.52873	4.38445	4.15008	3.81979	3.39376	2.87585	2.27181	1.58814
4.40367	4.4663	4.53017	4.58527	4.61767	4.60973	4.54201	4.39676	4.16151	3.83046	3.40361	2.88474	2.27938	1.59387
4.41863	4.48226	4.54676	4.60207	4.63422	4.6256	4.55692	4.41063	4.1744	3.84249	3.41475	2.89477	2.28791	1.60032
4.43527	4.50002	4.56524	4.62082	4.65271	4.64339	4.57368	4.42627	4.18898	3.85609	3.42734	2.9061	2.29754	1.6076
4.4538	4.51978	4.58583	4.64173	4.67339	4.66332	4.59252	4.4439	4.20546	3.87149	3.44158	2.91891	2.30841	1.6158
4.47443	4.54178	4.60878	4.66507	4.69652	4.68566	4.61371	4.4638	4.22411	3.88893	3.45771	2.93341	2.32069	1.62506
4.49742	4.5663	4.63436	4.69114	4.72239	4.71072	4.63754	4.48627	4.24522	3.90868	3.476	2.94982	2.33458	1.63551
4.52306	4.59363	4.66291	4.72025	4.75136	4.73885	4.66438	4.51168	4.26914	3.93111	3.49674	2.96842	2.35029	1.64733
4.55168	4.62412	4.69477	4.7528	4.7838	4.77046	4.69463	4.54037	4.29627	3.95657	3.52028	2.98952	2.3681	1.66069
4.58364	4.65817	4.73036	4.7892	4.82017	4.806	4.72878	4.57284	4.32707	3.98552	3.54704	3.01347	2.38828	1.67583
4.61938	4.69621	4.77016	4.82996	4.86097	4.846	4.76735	4.60965	4.36207	4.01844	3.57748	3.04069	2.41119	1.69298
4.65937	4.73877	4.81469	4.87562	4.90679	4.89106	4.81095	4.65142	4.40178	4.05593	3.61213	3.07165	2.43722	1.71243
4.70418	4.78643	4.86458	4.92684	4.9583	4.94187	4.86032	4.69886	4.44702	4.09866	3.65163	3.1069	2.46681	1.73452
4.75444	4.83985	4.92053	4.98437	5.01629	4.99924	4.91625	4.75281	4.49856	4.14741	3.69668	3.14707	2.5005	1.75964
4.81087	4.89982	4.98337	5.04905	5.08164	5.06411	4.97973	4.81423	4.55736	4.20308	3.74814	3.19294	2.5389	1.78812
4.87432	4.96724	5.05403	5.1219	5.1554	5.13757	5.05185	4.88423	4.62454	4.26666	3.80697	3.24534	2.58273	1.8207
4.94576	5.04312	5.13363	5.20406	5.2388	5.22086	5.13391	4.96411	4.70137	4.33939	3.87431	3.30527	2.63279	1.85788
5.02632	5.12869	5.22343	5.29691	5.33325	5.31548	5.22741	5.0554	4.78934	4.42273	3.95147	3.3739	2.69007	1.90036
5.1173	5.22532	5.32493	5.402	5.4404	5.42314	5.33413	5.15987	4.89018	4.51836	4.04	3.45259	2.75567	1.94896
5.22025	5.33465	5.43987	5.5212	5.56221	5.54586	5.45613	5.27957	5.00593	4.62822	4.14167	3.54293	2.83092	2.00464
5.33685	5.45862	5.57031	5.65667	5.70097	5.68601	5.59583	5.41694	5.13897	4.75457	4.25863	3.64677	2.91734	2.06851
5.4693	5.59946	5.71864	5.811	5.85937	5.8464	5.75609	5.57485	5.29209	4.90009	4.39331	3.76628	3.0167	2.14185
5.62	5.75981	5.88773	5.9872	6.04059	6.03031	5.94025	5.75663	5.46857	5.06789	4.54858	3.90398	3.13107	2.22618
5.79186	5.94282	6.08094	6.18886	6.24838	6.24165	6.15227	5.96622	5.67225	5.26162	4.72763	4.0628	3.26285	2.3232
5.9883	6.15219	6.30227	6.42021	6.48722	6.48501	6.39681	6.20826	5.90761	5.48553	4.93449	4.24614	3.41479	2.43489
6.21344	6.3924	6.55648	6.6863	6.76238	6.76579	6.67934	6.48815	6.17992	5.74456	5.17368	4.45789	3.59005	2.56352
6.4721	6.66864	6.8492	6.99316	7.08011	7.09043	7.00628	6.81224	6.49527	6.04445	5.45037	4.70255	3.79222	2.71161
6.77014	6.98731	7.18717	7.34786	7.44776	7.46641	7.38518	7.18791	6.86074	6.39177	5.7705	4.9852	4.02537	2.88203
7.11447	7.35585	7.57849	7.75889	7.87412	7.90256	7.82479	7.62371	7.28447	6.79408	6.14081	5.31158	4.29404	3.07793
7.51357	7.78333	8.03267	8.23616	8.3693	8.40918	8.3353	8.12948	7.77576	7.25993	6.5689	5.68813	4.60328	3.30283
7.97741	8.28046	8.56109	8.79159	8.94535	8.99826	8.92845	8.71653	8.34525	7.79904	7.06335	6.12205	4.95872	3.56059
8.51831	8.8603	9.17746	9.43888	9.61628	9.68369	9.61779	9.39778	9.005	8.42237	7.63378	6.62137	5.3666	3.85549
9.15085	9.53825	9.89751	10.1945	10.3984	10.4816	10.4189	10.1881	9.76878	9.14236	8.29105	7.19514	5.83393	4.19231
9.89278	10.3331	10.7404	11.0776	11.311	11.4108	11.3499	11.1045	10.6524	9.97331	9.04758	7.85365	6.36864	4.57648
10.7661	11.2668	11.7289	12.111	12.3766	12.4932	12.432	12.167	11.6744	10.9318	9.91775	8.60882	6.97995	5.01426
11.7969	12.3666	12.8903	13.3221	13.622	13.7551	13.6902	13.3992	12.8564	12.0373	10.9186	9.47475	7.67873	5.51309
13.0176	13.6654	14.2578	14.7438	15.0798	15.228	15.1548	14.8298	14.2249	13.3135	12.0706	10.4685	8.47817	6.08199
14.4682	15.2037	15.8722	16.4168	16.7901	16.9511	16.8632	16.4937	15.8121	14.7896	13.399	11.611	9.3945	6.73211
16.199	17.0324	17.7843	18.3918	18.8027	18.9726	18.8618	18.4348	17.6584	16.5017	14.9355	12.9284	10.4481	7.47738
18.2734	19.2155	20.0585	20.7326	21.1806	21.3539	21.2093	20.7082	19.8148	18.4956	16.7197	14.4539	11.6645	8.33545
20.7724	21.8347	22.7768	23.5209	24.0041	24.1729	23.9803	23.3842	22.3458	20.8294	18.8022	16.2296	13.0765	9.32872
23.7999	24.9949	26.0444	26.8613	27.376	27.5294	27.2702	26.5524	25.3341	23.5774	21.2477	18.3089	14.7256	10.4858
27.4905	28.8318	29.9972	30.8888	31.4287	31.5518	31.2016	30.3278	28.8856	26.8343	24.1384	20.7605	16.6649	11.8431
