## Supplementary material for "Predicting the tension in actin cytoskeleton from the nucleus shape": MorphologySampleData.xlsx

### Sheet: Sheet1
Sl no.	Projected area	Surface area	Volume
1	337.579	792.486	1144.11
2	440.201	1019.58	1516.66
3	318.513	768.956	1170.97
4	416.809	981.156	1503.43
5	379.651	886.934	1292.09
6	526.309	1184.73	1558.54
7	228.816	551.55	721.332
8	192.221	511.086	791.424
9	342.307	770.528	847.576
10	288.64	670.908	743.193
